# Protection against disseminated disease following reinfection with *Mycobacterium tuberculosis* requires CD8+ lymphocytes

**DOI:** 10.64898/2026.10.29.762796

**Authors:** Andrew W Simonson, Michael C Chao, E Grace Bothwell, Feng Shan, Mark A Rodgers, Luke E Hood, Forrest Hopkins, Michael R Chase, Alanna Callendrello, Alexander A Smith, Ryan J Kelly, Cassaundra L Ameel, Edwin Klein, Jennifer Schober, Kara Kracinovsky, Jaime A Tomko, Harris Chishti, Marshall Malin, H Jacob Borish, Pauline Maiello, Charles A Scanga, Philana Ling Lin, Alex K Shalek, Sarah M Fortune, JoAnne L Flynn

## Abstract

Concomitant immunity is protective adaptive immunity conferred by pre-existing infection against subsequent exposures. This phenomenon is effective in the context of human tuberculosis (TB) and has been successfully recapitulated in non-human primates (NHPs). We previously demonstrated that depletion of CD4 T cells prior to secondary challenge with *Mycobacterium tuberculosis* (Mtb) only partially abrogated protection, implicating a critical role for additional cell types. Here, we describe the effects of depleting CD8α expressing cells in this model. CD4+ T cells in the airway were unable to compensate for lost cytotoxicity due to CD8 depletion. Contrary to the results of CD4 depletion, CD8α depleted animals exhibited a unique inability to limit Mtb dissemination, with significant lymph node involvement despite a short 4-week infection. These data suggest that concomitant immunity relies on non-redundant roles played by CD8+ lymphocytes. Thus, future vaccines should be designed to induce effective responses by both CD4+ and CD8+ populations to maximize efficacy.

**ONE SENTENCE SUMMARY:** Following reinfection with *Mycobacterium tuberculosis*, disease progression and dissemination is well controlled, however CD8+ lymphocytes play a unique and non-redundant role in containing spread to lymph nodes.
