## Supplemental Table S1 for "Protection against disseminated disease following reinfection with *Mycobacterium tuberculosis* requires CD8+ lymphocytes"

### Sheet: Table S1
NHP	Depletion Group	Vendor	Origin	Sex	DOB	Age (yrs)	LibP Infection Date	LibP Dose (CFU)	HRZE Start Date	LibP to HRZE (wks)	HRZE End Date	HRZE Duration (wks)	Rest Duration (wks)	Infusion Start Date	Infusion Duration Prior to LibS (wks)	LibS Infection Date	LibS Dose (CFU)	Infusion End Date	Total Infusion Duration (wks)	Lung SUVR at Necropsy	Nx Date	LibP to Nx (wks)	LibS to Nx (wks)	Pathology Score (Total)	Pathology Score (Lung)	Pathology Score (LN)	Extrapulmonary Score	LibS Granulomas	Involved LN	CFU (Total)	CFU (Lung)	CFU (LN)
18021	IgG	Valley Biosystems	China	Female	2013-06-18	8.07222	2021-10-13	32	2021-12-15	9	2022-04-20	18	5.14286	2022-05-10	2.28571	2022-05-26	9	2022-06-24	6.42857	0	2022-06-28	36.8571	4.71429	20	10	10	1	2	1	680	355	325
18121	Naïve	Valley Biosystems	China	Male	2015-06-22	6.06111								2022-05-24		2022-05-12	11	2022-06-06	1.85714	125.563	2022-06-09		4	16	4	12	0	1	6	384760	136500	248260
18221	CD8a	Valley Biosystems	China	Male	2016-10-15	4.74722	2021-09-27	20	2021-11-29	9	2022-04-04	18	5.42857	2022-04-26	2.28571	2022-05-12	11	2022-06-03	5.42857	1704.97	2022-06-07	36.1429	3.71429	12	5	7	0	2	1	18360	12540	5820
18321	IgG	Valley Biosystems	China	Female	2016-05-25	5.13611	2021-09-27	20	2021-11-29	9	2022-04-04	18	5.42857	2022-04-26	2.28571	2022-05-12	11	2022-06-10	6.42857	0	2022-06-14	37.1429	4.71429	14	8	6	0	6	1	9335	9305	30
18421	CD8a	Valley Biosystems	China	Female	2016-03-10	5.34444	2021-09-27	20	2021-11-29	9	2022-04-04	18	5.42857	2022-04-26	2.28571	2022-05-12	11	2022-06-03	5.42857	1975.61	2022-06-07	36.1429	3.71429	26	11	11	4	9	4	96830	26100	70730
18521	CD8a	Valley Biosystems	China	Female	2013-07-20	7.98333	2021-10-13	32	2021-12-15	9	2022-04-20	18	5.14286	2022-05-10	2.28571	2022-05-26	9	2022-07-01	7.42857	1793.38	2022-07-05	37.8571	5.71429	24	11	13	1	13	4	282083	44233	237850
18621	Naïve	Valley Biosystems	China	Female	2013-10-27	7.71389								2022-06-06		2022-05-26	9	2022-06-06	0	3530.75	2022-06-21		3.71429	19	9	10	0	7	2	136180	100338	35842
18721	IgG	Valley Biosystems	China	Male	2014-07-03	7.03056	2021-09-27	20	2021-11-29	9	2022-04-04	18	5.42857	2022-04-26	2.28571	2022-05-12	11	2022-06-10	6.42857	23.3516	2022-06-14	37.1429	4.71429	19	12	3	4	6	2	6949	6864	85
18821	CD8a	Valley Biosystems	China	Male	2015-07-14	6	2021-09-27	20	2021-11-04	5.42857	2022-04-04	21.5714	5.42857	2022-04-26	2.28571	2022-05-12	11	2022-06-14	7	13828.6	2022-06-16	37.4286	5	29	12	17	1	15	4	833054	137414	695640
18921	CD8a	Valley Biosystems	China	Male	2015-09-15	5.83056	2021-10-13	32	2021-12-15	9	2022-04-20	18	5.14286	2022-05-10	2.28571	2022-05-26	9	2022-07-05	8	285.438	2022-07-07	38.1429	6	18	7	11	0	4	1	19230	12660	6570
19021	IgG	Valley Biosystems	China	Male	2016-06-22	5.06111	2021-10-13	32	2021-12-15	9	2022-04-20	18	5.14286	2022-05-10	2.28571	2022-05-26	9	2022-06-24	6.42857	396.915	2022-06-28	36.8571	4.71429	22	14	8	0	7	1	27393	27343	50
19121	IgG	Valley Biosystems	China	Male	2016-07-20	4.98333	2021-10-13	32	2021-12-15	9	2022-04-20	18	5.14286	2022-05-10	2.28571	2022-05-26	9	2022-06-28	7	1878.87	2022-06-30	37.1429	5	15	9	6	0	2	1	10495	10478	18
422	IgG	Valley Biosystems	China	Male	2011-03-21	10.8083	2022-03-29	17	2022-05-31	9	2022-10-04	18	5.28571	2022-10-26	2.14286	2022-11-10	28	2022-12-02	5.28571	15.3324	2022-12-06	36	3.71429	16	8	8	0	5	2	6320	6225	95
522	CD8a	Valley Biosystems	China	Male	2012-03-14	9.82778	2022-06-09	21	2022-08-11	9	2022-12-15	18	5	2023-01-05	2	2023-01-19	19	2023-02-14	5.71429	11590.1	2023-02-16	36	4	35	12	12	5	12	4	214645	48445	166200
622	Naïve	Valley Biosystems	China	Male	2009-12-14	12.0778										2022-11-10	28			3529.87	2022-12-13		4.71429	28	13	15	0	20	2	289243	171863	117380
822	CD8a	Valley Biosystems	China	Male	2011-02-03	10.9417	2022-06-09	21	2022-08-11	9	2022-12-15	18	5	2023-01-05	2	2023-01-19	19	2023-02-21	6.71429	1825.3	2023-02-23	37	5	26	16	10	0	10	5	1149765	1038680	111085
922	Naïve	Valley Biosystems	China	Male	2012-04-19	9.73056										2023-01-19	19			814.653	2023-02-16		4	14	6	8	0	9	3	506320	491280	15040
1022	IgG	Valley Biosystems	China	Male	2010-04-09	11.7583	2022-03-29	17	2022-05-31	9	2022-10-04	18	5.28571	2022-10-26	2.14286	2022-11-10	28	2022-12-09	6.28571	17.8373	2022-12-13	37	4.71429	19	11	8	0	5	1	27550	27490	60
1122	IgG	Valley Biosystems	China	Male	2011-05-21	10.6417	2022-06-09	21	2022-08-11	9	2022-12-15	18	5	2023-01-05	2	2023-01-19	19	2023-02-17	6.14286	23.9323	2023-02-21	36.7143	4.71429	15	8	7	0	5	0	2220	2220	0
1222	Naïve	Valley Biosystems	China	Male	2010-07-20	11.4778										2023-01-19	19			1948.66	2023-02-21		4.71429	21	9	12	0	12	3	582795	173455	409340
1322	CD8a	Valley Biosystems	China	Male	2011-09-18	10.3167	2022-03-29	17	2022-05-31	9	2022-10-04	18	5.28571	2022-10-26	2.14286	2022-11-10	28	2022-12-06	5.85714	319.138	2022-12-08	36.2857	4	16	8	10	0	7	2	37220	26245	10975
1422	CD8a	Valley Biosystems	China	Male	2009-11-09	12.175	2022-03-29	17	2022-05-31	9	2022-10-04	18	5.28571	2022-10-26	2.14286	2022-11-10	28	2022-12-13	6.85714	25657.9	2022-12-15	37.2857	5	38	17	18	7	33	4	219505	124985	94520
1522	IgG	Valley Biosystems	China	Male	2011-07-29	10.4528	2022-06-09	21	2022-08-11	9	2022-12-15	18	5	2023-01-05	2	2023-01-19	19	2023-02-21	6.71429	13.1365	2023-02-23	37	5	22	15	7	0	14	1	17850	17825	25

### Sheet: Glossary
Column	Definition
NHP	University of Pittsburgh animal identification number
Depletion Group	Assigned experimental group
Vendor	Animal supplier
Origin	Animal country of origin
Sex	Male or female
DOB	Date of birth
Age (yrs)	Animal age upon arrival at University of Pittsburgh
LibA Infection Date	Date of primary infection
LibP Dose (CFU)	Approximate number of live bacilli in primary inoculation
HRZE Start Date	Date of first antibiotic dose
LibP to HRZE (wks)	Time from primary infection to starting antibiotic treatment in weeks
HRZE End Date	Date of last antibiotic dose
HRZE Duration (wks)	Time on antibiotic treatment in weeks
Rest Duration (wks)	Time from cessation of antibiotic treatment to secondary infection
Infusion Start Date	Date of first antibody infusion
Infusion Duration Prior to LibS (wks)	Time from initiating antibody infusions to secondary infection in weeks
LibB Infection Date	Date of secondary infection
LibS Dose (CFU)	Approximate number of live bacilli in secondary inoculation
Infusion End Date	Date of final antibody infusion
Total Infusion Duration (wks)	Time from initiating antibody infusions to necropsy in weeks
Lung SUVR at Necropsy	Total lung FDG activity at necropsy
Nx Date	Date of necropsy
LibP to Nx (wks)	Time from primary infection to necropsy in weeks
LibS to Nx (wks)	Time from secondary infection to necropsy in weeks
Pathology Score (Total)	Quantification of overall gross pathology at necropsy
Pathology Score (Lung)	Quantification of gross pathology found within lungs at necropsy
Pathology Score (LN)	Quantification of gross pathology found within lymph nodes at necropsy
Extrapulmonary Score	Summation of gross pathology found in extrapulmonary sites and the number of CFU+ extrapulmonary tissues
LibS Granulomas	Number of lung lesions attributable to the secondary infection by PET CT imaging and genetic barcoding
Involved LN	Number of CFU+ LN tissues at necropsy
CFU (Total)	Total bacterial burden in all thoracic tissues
CFU (Lung)	Total bacterial burden in lung lobes and lung lesions
CFU (LN)	Total bacterial burden in lymph nodes
