## Supplemental Table S4 for "Protection against disseminated disease following reinfection with *Mycobacterium tuberculosis* requires CD8+ lymphocytes"

### Sheet: Antibody Summary
Marker	Clone	Fluorochrome	Vendor	Catalog	Assay
CD107a	H4A3	R718	BD	567036	FC
CD11b	ICRF44	BUV563	BD	741357	FC
CD11c	3.9	BV480	BD	748269	FC
CD159a	Z199	PE-Cy7	Beckman Coulter	B10246	FC
CD16	3G8	BV605	Biolegend	302040	FC
CD20	2H7	BV570	Biolegend	302332	FC
CD28	CD28.2	PE-Fire 810	Biolegend	302971	FC
CD3	SP34-2	BUV395	BD	564117	FC
CD4	L200	BUV805	BD	749212	FC
CD45	D058-1283	BUV615	BD	751117	FC
CD45RA	5H9	PE-CF594	BD	565419	FC
CD69	FN50	BV711	Biolegend	310944	FC
CD8a	RPA-T8	APC-Cy7	Biolegend	301016	FC
CD8b	2ST8.5H7	BUV737	BD	748324	FC
Conjugation Kit	Lightning Link	PE-Cy5	Abcam	ab102893	FC
Granulysin	eBioDH2	PE	ThermoFisher	12-8828-42	FC
Granzyme B	GB11	V450	BD	561151	FC
Granzyme K	G3H69	PerCP-eFluor 710	ThermoFisher	46-8897-42	FC
Granzyme M	4B2G4	Alexa 647	BD	566996	FC
IFNg	B27	BV421	Biolegend	506538	FC
IL-17	BL168	BV785	Biolegend	512338	FC
IL-2	MQ1-17H12	BB700	BD	566405	FC
Pan gd TCR	5A6.E9	FITC	ThermoFisher	MHGD01	FC
Perforin	Pf-80/164	Purified	Mabtech	3465-3-2000	FC
TNF	MAb11	BV650	Biolegend	502938	FC
Viability	Zombie	UV	Biolegend	423108	FC
CD3	CD3-12 rat IgG	Unconjugated	Cell Signaling Technology	4443T	IF
Granzyme B	Grzb-7 msIgG2a	Unconjugated	Invitrogen	MA1-35461	IF
CD8a	D8AY8 rabbit IgG	Unconjugated	Cell Signaling Technology	85336T	IF
CD21	SC0681 rabbit IgG	Unconjugated	Invitrogen	MA5-32227	IF
CD20	L26 msIgG2a	Unconjugated	Dako	M0755	IF
CD4	EPR6855 rabbit IgG	Unconjugated	Abcam	AB133616	IF
Mountant	ProLong Gold	DAPI	ThermoFisher	P36941	IF
Secondary	Goat-anti-msIgG2a	AF488	Invitrogen	A21131	IF
Secondary	Goat-anti-rabbit IgG	AF546	Invitrogen	A11010	IF
Secondary	Goat-anti-rat IgG	AF633	Invitrogen	A21094	IF
